# Data-driven modeling of core gene regulatory network underlying leukemogenesis in IDH mutant AML

**DOI:** 10.1101/2023.07.29.551111

**Authors:** Ataur Katebi, Xiaowen Chen, Sheng Li, Mingyang Lu

## Abstract

Acute myeloid leukemia (AML) is characterized by uncontrolled proliferation of poorly differentiated myeloid cells, with a heterogenous mutational landscape. Mutations in IDH1 and IDH2 are found in 20% of the AML cases. Although much effort has been made to identify genes associated with leukemogenesis, the regulatory mechanism of AML state transition is still not fully understood. To alleviate this issue, here we develop a new computational approach that integrates genomic data from diverse sources, including gene expression and ATAC-seq datasets, curated gene regulatory interaction databases, and mathematical modeling to establish models of context-specific core gene regulatory networks (GRNs) for a mechanistic understanding of tumorigenesis of AML with IDH mutations. The approach adopts a novel optimization procedure to identify the optimal network according to its accuracy in capturing gene expression states and its flexibility to allow sufficient control of state transitions. From GRN modeling, we identify key regulators associated with the function of IDH mutations, such as DNA methyltransferase DNMT1, and network destabilizers, such as E2F1. The constructed core regulatory network and outcomes of in-silico network perturbations are supported by survival data from AML patients. We expect that the combined bioinformatics and systems-biology modeling approach will be generally applicable to elucidate the gene regulation of disease progression.

**Significance:** A combined bioinformatics and systems-biology modeling approach is designed to model a transcriptional regulatory network for AML with IDH mutations. Network modeling identifies key regulators DNMT1 and E2F1, which is supported by patient survival data.
