## Supplemental Table 2 for "Data-driven modeling of core gene regulatory network underlying leukemogenesis in IDH mutant AML"

### Sheet: Table-S2.TFsWithAnnoted_pathway
TF	Pathways
ATM	p53 signaling pathway(2e-08);Cellular senescence(5e-05);MAPK signaling pathway(3e-04);PI3K-Akt signaling pathway(7e-04);Cell cycle(0.002);JAK-STAT signaling pathway(0.08);AMPK signaling pathway(0.3)
CTBP1	MAPK signaling pathway(0.3);PI3K-Akt signaling pathway(0.4);p53 signaling pathway(1);Cell cycle(1);JAK-STAT signaling pathway(1);Cellular senescence(1);AMPK signaling pathway(1)
DNMT1	p53 signaling pathway(0.002);Cellular senescence(0.004);Cell cycle(0.01);MAPK signaling pathway(0.3);PI3K-Akt signaling pathway(0.3);JAK-STAT signaling pathway(1);AMPK signaling pathway(1)
DNMT3A	p53 signaling pathway(5e-04);Cellular senescence(8e-04);Cell cycle(0.002);PI3K-Akt signaling pathway(0.05);JAK-STAT signaling pathway(0.2);MAPK signaling pathway(1);AMPK signaling pathway(1)
E2F1	Cellular senescence(2e-04);Cell cycle(0.002);p53 signaling pathway(0.006);JAK-STAT signaling pathway(0.4);MAPK signaling pathway(0.5);PI3K-Akt signaling pathway(0.6);AMPK signaling pathway(0.7)
E2F2	Cellular senescence(0.05);Cell cycle(0.09);JAK-STAT signaling pathway(0.1);MAPK signaling pathway(0.4);p53 signaling pathway(0.5);PI3K-Akt signaling pathway(1);AMPK signaling pathway(1)
E2F4	Cell cycle(1e-10);Cellular senescence(7e-04);JAK-STAT signaling pathway(0.03);p53 signaling pathway(0.6);PI3K-Akt signaling pathway(0.7);MAPK signaling pathway(0.8);AMPK signaling pathway(1)
E2F5	Cellular senescence(0.003);Cell cycle(0.005);p53 signaling pathway(1);AMPK signaling pathway(1);PI3K-Akt signaling pathway(1);JAK-STAT signaling pathway(1);MAPK signaling pathway(1)
EBF1	Cell cycle(1);p53 signaling pathway(1);PI3K-Akt signaling pathway(1);JAK-STAT signaling pathway(1);MAPK signaling pathway(1);Cellular senescence(1);AMPK signaling pathway(1)
ETS2	Cellular senescence(0.01);p53 signaling pathway(0.03);Cell cycle(0.03);PI3K-Akt signaling pathway(0.09);JAK-STAT signaling pathway(0.2);MAPK signaling pathway(0.5);AMPK signaling pathway(1)
GATA1	JAK-STAT signaling pathway(0.02);PI3K-Akt signaling pathway(0.2);MAPK signaling pathway(0.4);Cellular senescence(0.6);AMPK signaling pathway(1);Cell cycle(1);p53 signaling pathway(1)
IRF3	JAK-STAT signaling pathway(0.2);p53 signaling pathway(0.5);Cell cycle(0.6);PI3K-Akt signaling pathway(0.7);MAPK signaling pathway(1);Cellular senescence(1);AMPK signaling pathway(1)
IRF7	JAK-STAT signaling pathway(9e-06);PI3K-Akt signaling pathway(0.002);MAPK signaling pathway(0.4);Cell cycle(1);Cellular senescence(1);p53 signaling pathway(1);AMPK signaling pathway(1)
MCM3	Cell cycle(4e-12);p53 signaling pathway(1);PI3K-Akt signaling pathway(1);JAK-STAT signaling pathway(1);MAPK signaling pathway(1);Cellular senescence(1);AMPK signaling pathway(1)
MCM5	Cell cycle(4e-12);p53 signaling pathway(1);PI3K-Akt signaling pathway(1);JAK-STAT signaling pathway(1);MAPK signaling pathway(1);Cellular senescence(1);AMPK signaling pathway(1)
MYBL2	Cellular senescence(3e-04);AMPK signaling pathway(0.1);Cell cycle(0.2);p53 signaling pathway(1);PI3K-Akt signaling pathway(1);JAK-STAT signaling pathway(1);MAPK signaling pathway(1)
MYC	Cellular senescence(0.003);Cell cycle(0.02);p53 signaling pathway(0.2);AMPK signaling pathway(0.3);PI3K-Akt signaling pathway(0.7);JAK-STAT signaling pathway(0.7);MAPK signaling pathway(0.9)
MYCN	Cell cycle(9e-09);Cellular senescence(7e-04);p53 signaling pathway(0.003);PI3K-Akt signaling pathway(0.008);JAK-STAT signaling pathway(0.2);MAPK signaling pathway(0.3);AMPK signaling pathway(1)
NFIC	AMPK signaling pathway(0.04);PI3K-Akt signaling pathway(0.06);MAPK signaling pathway(0.1);JAK-STAT signaling pathway(0.3);Cell cycle(0.4);p53 signaling pathway(1);Cellular senescence(1)
PAX5	p53 signaling pathway(0.02);PI3K-Akt signaling pathway(0.05);Cellular senescence(0.1);Cell cycle(0.2);MAPK signaling pathway(0.2);JAK-STAT signaling pathway(0.3);AMPK signaling pathway(0.6)
POU2F1	JAK-STAT signaling pathway(0.005);PI3K-Akt signaling pathway(0.06);Cellular senescence(0.4);Cell cycle(0.7);MAPK signaling pathway(1);p53 signaling pathway(1);AMPK signaling pathway(1)
RARA	AMPK signaling pathway(0.007);PI3K-Akt signaling pathway(0.1);p53 signaling pathway(0.4);Cellular senescence(0.5);Cell cycle(0.5);MAPK signaling pathway(1);JAK-STAT signaling pathway(1)
RB1	Cell cycle(3e-14);Cellular senescence(7e-13);PI3K-Akt signaling pathway(2e-07);p53 signaling pathway(2e-06);MAPK signaling pathway(0.005);AMPK signaling pathway(0.1);JAK-STAT signaling pathway(0.2)
SMARCA4	p53 signaling pathway(0.02);Cellular senescence(0.03);Cell cycle(0.05);MAPK signaling pathway(0.06);JAK-STAT signaling pathway(0.3);PI3K-Akt signaling pathway(0.4);AMPK signaling pathway(1)
STAT3	JAK-STAT signaling pathway(4e-09);PI3K-Akt signaling pathway(8e-04);MAPK signaling pathway(0.008);AMPK signaling pathway(0.01);p53 signaling pathway(0.02);Cellular senescence(0.7);Cell cycle(1)
TFDP1	Cellular senescence(6e-04);Cell cycle(0.01);PI3K-Akt signaling pathway(0.05);p53 signaling pathway(0.1);MAPK signaling pathway(0.3);AMPK signaling pathway(0.4);JAK-STAT signaling pathway(0.4)
TP53	p53 signaling pathway(1e-21);Cellular senescence(1e-10);Cell cycle(2e-07);MAPK signaling pathway(3e-04);PI3K-Akt signaling pathway(6e-04);AMPK signaling pathway(0.6);JAK-STAT signaling pathway(1)
TP63	p53 signaling pathway(0.03);Cell cycle(0.07);PI3K-Akt signaling pathway(0.1);Cellular senescence(0.3);JAK-STAT signaling pathway(0.3);MAPK signaling pathway(1);AMPK signaling pathway(1)
USF2	PI3K-Akt signaling pathway(0.04);AMPK signaling pathway(0.1);JAK-STAT signaling pathway(0.2);p53 signaling pathway(0.4);Cell cycle(0.7);MAPK signaling pathway(0.7);Cellular senescence(1)
